# Whole Genome and Exome Sequencing Reference Datasets from A Multi-center and Cross-platform Benchmark Study

**DOI:** 10.1101/2021.02.27.433136

**Authors:** Yongmei Zhao, Li Tai Fang, Tsai-wei Shen, Sulbha Choudhari, Keyur Talsania, Xiongfong Chen, Jyoti Shetty, Yuliya Kriga, Bao Tran, Bin Zhu, Zhong Chen, Wangqiu Chen, Charles Wang, Erich Jaeger, Daoud Meerzaman, Charles Lu, Kenneth Idler, Yuanting Zheng, Leming Shi, Virginie Petitjean, Marc Sultan, Tiffany Hung, Eric Peters, Jiri Drabek, Petr Vojta, Roberta Maestro, Daniela Gasparotto, Sulev Kõks, Ene Reimann, Andreas Scherer, Jessica Nordlund, Ulrika Liljedahl, Jonathan Foox, Christopher Mason, Chunlin Xiao, Wenming Xiao

**Affiliations:** Advanced Biomedical and Computational Sciences, Biomedical Informatics and Data Science Directorate, Frederick National Laboratory for Cancer Research, Frederick, MD, USA; Bioinformatics Research & Early Development, Roche Sequencing Solutions Inc., Belmont, CA, USA; Sequencing Facility, Cancer Research Technology Program, Frederick National Laboratory for Cancer Research, Frederick, MD, USA; Division of Cancer Epidemiology and Genetics, National Cancer Institute, National Institutes of Health, Bethesda, MD, USA; Center for Genomics, School of Medicine, Loma Linda University, Loma Linda, CA, USA; Core Applications Group, Product Development, Illumina Inc, Foster City, CA, USA; Computational Genomics and Bioinformatics Branch, Center for Biomedical Informatics and Information Technology, National Cancer Institute, National Institutes of Health, Bethesda, MD, USA; Computational Genomics, Genomics Research Center (GRC), North Chicago, IL, USA; State Key Laboratory of Genetic Engineering, School of Life Sciences and Shanghai Cancer Center, Fudan University, Shanghai, China; Biomarker Development, Novartis Institutes for Biomedical Research, Switzerland; Companion Diagnostics Development, Oncology Biomarker Development, Genentech, South San Francisco, CA, USA; IMTM, Faculty of Medicine and Dentistry, Palacky University, Olomouc, the Czech Republic; Member of EATRIS ERIC - European Infrastructure for Translational Medicine; Centro di Riferimento Oncologico di Aviano (CRO) IRCCS, National Cancer Institute, Unit of Oncogenetics and Functional Oncogenomics, Italy; Perron Institute for Neurological and Translational Science, Nedlands, Australia; Centre for Molecular Medicine and Innovative Therapeutics, Murdoch University, Murdoch, Australia; Estonian Genome Centre, Institute of Genomics, University of Tartu, Tartu, Estonia; Institute for Molecular Medicine Finland (FIMM), University of Helsinki, Finland; Department of Medical Sciences, Molecular Medicine and Science for Life Laboratory, Uppsala University, Uppsala, Sweden; Department of Physiology and Biophysics, Weill Cornell Medicine, New York, NY, USA, 1305 York Ave., Y13-05, New York, NY, USA; National Center for Biotechnology Information, National Library of Medicine, National Institutes of Health, Bethesda, MD, USA; The Center for Devices and Radiological Health, U.S. Food and Drug Administration, FDA, Silver Spring, MD, USA

## Abstract

With the rapid advancement of sequencing technologies in the past decade, next generation sequencing (NGS) analysis has been widely applied in cancer genomics research. More recently, NGS has been adopted in clinical oncology to advance personalized medicine. Clinical applications of precision oncology require accurate tests that can distinguish tumor-specific mutations from errors or artifacts introduced during NGS processes or data analysis. Therefore, there is an urgent need to develop best practices in cancer mutation detection using NGS and the need for standard reference data sets for systematically benchmarking sequencing platforms, library protocols, bioinformatics pipelines and for measuring accuracy and reproducibility across platforms and methods. Within the SEQC2 consortium context, we established paired tumor-normal reference samples, a human triple-negative breast cancer cell line and a matched normal cell line derived from B lymphocytes. We generated whole-genome (WGS) and whole-exome sequencing (WES) data using 16 NGS library preparation protocols, seven sequencing platforms at six different centers. We systematically interrogated somatic mutations in the paired reference samples to identify factors affecting detection reproducibility and accuracy in cancer genomes. These large cross-platform/site WGS and WES datasets using well-characterized reference samples will represent a powerful resource for benchmarking NGS technologies, bioinformatics pipelines, and for the cancer genomics studies.
