## Supplementary material for "Whole Genome and Exome Sequencing Reference Datasets from A Multi-center and Cross-platform Benchmark Study": Online-Only Supplemental Table 1-10

### Sheet: 1_WGS_Fresh_DNA_CrossSites
Sample ID	Sample	Biosample	Platform	Machine model	library Protocol (Input amount)	Total Reads	Total Reads After Trimming	Percent Total Reads after Trimming	Total Mapped Reads	Percent Total Mapped Reads (Trimmed)	Percent Non-duplicated Reads (Mapped Trimmed)	Mean Coverage Depth	Mean Coverage Depth SD	Percent of Coverage >= 5X	Percent GC	Median Insert Size
WGS_NS_N_1	HCC1395BL	Fresh cells	NovaSeq	NovaSeq 6000	TruSeq DNA PCR Free (1000ng)	1406727868	1404557816	99.846	1400188308	99.689	92.629	45.945	262.431	93.61	41.26	423
WGS_NS_N_2	HCC1395BL	Fresh cells	NovaSeq	NovaSeq 6000	TruSeq DNA PCR Free (1000ng)	1505296280	1504606110	99.954	1497164368	99.505	93.969	41.4825	215.628	93.63	40.86	400
WGS_NS_N_3	HCC1395BL	Fresh cells	NovaSeq	NovaSeq 6000	TruSeq DNA PCR Free (1000ng)	1357261200	1357106672	99.989	1350908040	99.543	94.719	40.6091	216.19	93.61	41.2	463
WGS_NS_N_4	HCC1395BL	Fresh cells	NovaSeq	NovaSeq 6000	TruSeq DNA PCR Free (1000ng)	1367955412	1367339034	99.955	1362514522	99.647	94.13	41.7508	228.731	93.61	41.11	419
WGS_NS_N_5	HCC1395BL	Fresh cells	NovaSeq	NovaSeq 6000	TruSeq DNA PCR Free (1000ng)	1501530522	1501116932	99.972	1495542591	99.629	93.603	45.9148	252.244	93.63	41.15	416
WGS_NS_N_6	HCC1395BL	Fresh cells	NovaSeq	NovaSeq 6000	TruSeq DNA PCR Free (1000ng)	1564194248	1563842202	99.977	1559297663	99.709	91.119	51.5216	285.709	93.63	41.23	413
WGS_NS_N_7	HCC1395BL	Fresh cells	NovaSeq	NovaSeq 6000	TruSeq DNA PCR Free (1000ng)	1283402840	1282990744	99.968	1278660640	99.662	92.619	41.3745	265.4	93.59	41.21	410
WGS_NS_N_8	HCC1395BL	Fresh cells	NovaSeq	NovaSeq 6000	TruSeq DNA PCR Free (1000ng)	1462304546	1461608958	99.952	1454550980	99.517	94.39	40.6569	209.183	93.62	40.93	399
WGS_NS_N_9	HCC1395BL	Fresh cells	NovaSeq	NovaSeq 6000	TruSeq DNA PCR Free (1000ng)	1470980018	1470257498	99.951	1463536841	99.543	94.008	40.9386	209.21	93.63	40.9	401
WGS_NS_T_1	HCC1395	Fresh cells	NovaSeq	NovaSeq 6000	TruSeq DNA PCR Free (1000ng)	1695377648	1693184204	99.871	1688102934	99.7	91.639	55.9696	235.945	93	41.46	422
WGS_NS_T_2	HCC1395	Fresh cells	NovaSeq	NovaSeq 6000	TruSeq DNA PCR Free (1000ng)	1261325698	1260860796	99.963	1254572158	99.501	94.597	34.9334	136.336	92.9	41.2	401
WGS_NS_T_3	HCC1395	Fresh cells	NovaSeq	NovaSeq 6000	TruSeq DNA PCR Free (1000ng)	1417458666	1417283958	99.988	1411500925	99.592	94.344	42.2297	186.345	92.97	41.3	481
WGS_NS_T_4	HCC1395	Fresh cells	NovaSeq	NovaSeq 6000	TruSeq DNA PCR Free (1000ng)	1842018210	1839790050	99.879	1832403023	99.598	93.144	56.3006	224.014	93.03	41.4	424
WGS_NS_T_5	HCC1395	Fresh cells	NovaSeq	NovaSeq 6000	TruSeq DNA PCR Free (1000ng)	1252160470	1251737302	99.966	1247854937	99.69	93.799	38.6995	164.959	92.92	41.39	416
WGS_NS_T_6	HCC1395	Fresh cells	NovaSeq	NovaSeq 6000	TruSeq DNA PCR Free (1000ng)	1708185366	1707737216	99.974	1702648733	99.702	91.74	56.138	253.641	93.01	41.4	416
WGS_NS_T_7	HCC1395	Fresh cells	NovaSeq	NovaSeq 6000	TruSeq DNA PCR Free (1000ng)	1565451318	1565121762	99.979	1560619578	99.712	92.099	51.2727	245.102	92.99	41.36	407
WGS_NS_T_8	HCC1395	Fresh cells	NovaSeq	NovaSeq 6000	TruSeq DNA PCR Free (1000ng)	1228386838	1227945398	99.964	1223091592	99.605	94.867	33.9654	133.299	92.89	41.22	391
WGS_NS_T_9	HCC1395	Fresh cells	NovaSeq	NovaSeq 6000	TruSeq DNA PCR Free (1000ng)	1368505404	1367590086	99.933	1361753887	99.573	94.293	38.3253	148.989	92.94	41.14	395
WGS_IL_N_1	HCC1395BL	Fresh cells	HiSeq	HiSeq 3000/4000	TruSeq DNA PCR Free (1000ng)	1922974720	1921659788	99.932	1913037464	99.551	95.201	58.984	351.92	93.68	39.7	419
WGS_IL_N_2	HCC1395BL	Fresh cells	HiSeq	HiSeq 3000/4000	TruSeq DNA PCR Free (1000ng)	1552485544	1551295230	99.923	1546324619	99.68	93.784	50.0377	370.952	93.64	39.22	393
WGS_IL_N_3	HCC1395BL	Fresh cells	HiSeq	HiSeq 3000/4000	TruSeq DNA PCR Free (1000ng)	1672746794	1672206086	99.968	1664765047	99.555	94.502	50.7941	384.536	93.66	39.18	402
WGS_IL_T_1	HCC1395	Fresh cells	HiSeq	HiSeq 3000/4000	TruSeq DNA PCR Free (1000ng)	2152864926	2151176006	99.922	2.14148e+09	99.549	95.106	66.999	292.902	93.05	39.9	417
WGS_IL_T_2	HCC1395	Fresh cells	HiSeq	HiSeq 3000/4000	TruSeq DNA PCR Free (1000ng)	1742944436	1741213400	99.901	1735985947	99.7	92.728	56.0989	288.779	92.99	39.63	395
WGS_IL_T_3	HCC1395	Fresh cells	HiSeq	HiSeq 3000/4000	TruSeq DNA PCR Free (1000ng)	1745338388	1744749370	99.966	1737271357	99.571	93.051	53.3811	289.371	93	39.4	401
WGS_EA_N_1	HCC1395BL	Fresh cells	HiSeq	HiSeq X10	TruSeq DNA PCR Free (1000ng)	1740311982	1737882004	99.86	1731224725	99.617	87.035	64.2187	337.227	93.65	40.05	412
WGS_EA_T_1	HCC1395	Fresh cells	HiSeq	HiSeq X10	TruSeq DNA PCR Free (1000ng)	1885118894	1883492596	99.914	1874626618	99.529	92.323	63.8495	246.395	93.03	40.2	422
WGS_NC_N_1	HCC1395BL	Fresh cells	HiSeq	HiSeq 3000/4000	TruSeq DNA PCR Free (1000ng)	1232116762	1231187894	99.925	1226338013	99.606	96.27	42.6916	52.0385	99.09	42.95	417
WGS_NC_T_1	HCC1395	Fresh cells	HiSeq	HiSeq 3000/4000	TruSeq DNA PCR Free (1000ng)	1202406138	1201304904	99.908	1196430615	99.594	96.531	41.6068	44.755	98.84	43.15	408
WGS_LL_N_1	HCC1395BL	Fresh cells	HiSeq	HiSeq 4000	TruSeq DNA PCR Free (1000ng)	1267721898	1267074486	99.949	1260762149	99.502	79.058	48.6229	272.022	93.57	39.95	377
WGS_LL_T_1	HCC1395	Fresh cells	HiSeq	HiSeq 4000	TruSeq DNA PCR Free (1000ng)	1248345468	1247771438	99.954	1240175659	99.391	79.818	47.7979	196.067	92.89	40.2	372
WGS_NV_N_1	HCC1395BL	Fresh cells	HiSeq	HiSeq 4000	TruSeq DNA PCR Free (1000ng)	2737041074	2736265592	99.972	2725324100	99.6	93.222	93.1542	555.751	93.72	40.03	400
WGS_NV_N_2	HCC1395BL	Fresh cells	HiSeq	HiSeq 4000	TruSeq DNA PCR Free (1000ng)	2755558524	2753791014	99.936	2743237055	99.617	93.165	95.2211	557.967	93.72	39.98	390
WGS_NV_N_3	HCC1395BL	Fresh cells	HiSeq	HiSeq 4000	TruSeq DNA PCR Free (1000ng)	2765895594	2764785302	99.96	2752475146	99.555	92.141	94.4254	555.64	93.72	39.96	395
WGS_NV_T_1	HCC1395	Fresh cells	HiSeq	HiSeq 4000	TruSeq DNA PCR Free (1000ng)	2708598970	2706761164	99.932	2695472614	99.583	92.774	92.9678	436.568	93.08	40.18	404
WGS_NV_T_2	HCC1395	Fresh cells	HiSeq	HiSeq 4000	TruSeq DNA PCR Free (1000ng)	2752035508	2751442992	99.978	2741523523	99.639	92.232	95.1268	496.202	93.08	40.18	394
WGS_NV_T_3	HCC1395	Fresh cells	HiSeq	HiSeq 4000	TruSeq DNA PCR Free (1000ng)	2752204218	2751260128	99.966	2741889519	99.659	91.95	92.9679	425.709	93.08	40.2	387
WGS_FD_N_1	HCC1395BL	Fresh cells	HiSeq	HiSeq X10	TruSeq DNA PCR Free (1000ng)	1140214238	1139328958	99.922	1135160204	99.634	92.149	42.4251	219.917	93.56	40.15	367
WGS_FD_N_2	HCC1395BL	Fresh cells	HiSeq	HiSeq X10	TruSeq DNA PCR Free (1000ng)	1197153800	1196576644	99.952	1192633894	99.67	93.151	44.462	237.231	93.57	40.06	371
WGS_FD_N_3	HCC1395BL	Fresh cells	HiSeq	HiSeq X10	TruSeq DNA PCR Free (1000ng)	1174631698	1174023848	99.948	1170212823	99.675	92.751	43.4264	230.611	93.57	40.1	368
WGS_FD_T_1	HCC1395	Fresh cells	HiSeq	HiSeq X10	TruSeq DNA PCR Free (1000ng)	1100936840	1100540416	99.964	1096693277	99.65	91.241	41.1554	155.159	92.88	40.34	377
WGS_FD_T_2	HCC1395	Fresh cells	HiSeq	HiSeq X10	TruSeq DNA PCR Free (1000ng)	1136080154	1135450092	99.945	1131808658	99.679	91.653	43.0684	160.696	92.88	40.43	375
WGS_FD_T_3	HCC1395	Fresh cells	HiSeq	HiSeq X10	TruSeq DNA PCR Free (1000ng)	1166219086	1165667134	99.953	1162681088	99.744	89.017	44.9506	171.404	92.89	40.33	371

### Sheet: 2_WGS_FFPE
Sample ID	Sample	Biosample	Platform	Machine model	library Protocol (Input amount	Total Reads	Total Reads After Trimming	Percent Total Reads after Trimming	Total Mapped Reads	Percent Total Mapped Reads (Trimmed)	Percent Non-duplicated Reads (Mapped Trimmed)	Mean Coverage Depth	Mean Coverage Depth SD	Percent of Coverage >= 5X	Percent GC	Median Insert Size
FFG_IL_N_1h	HCC1395BL	FFPE	HiSeq	HiSeq4000	NEBNext Ultra II ( 200ng)	1765128404	1764489856	99.964	1755040098	99.464	81.331	60.7263	275.635	93.45	42.39	263
FFG_IL_N_24h	HCC1395BL	FFPE	HiSeq	HiSeq4000	NEBNext Ultra II ( 200ng)	1639966382	1639566366	99.976	1630268029	99.433	83.757	58.1422	273.914	93.45	40.35	258
FFG_IL_N_2h	HCC1395BL	FFPE	HiSeq	HiSeq4000	NEBNext Ultra II ( 200ng)	2.06822e+09	2067386842	99.96	2058632971	99.577	76.513	73.9084	352.488	93.54	42.15	251
FFG_IL_N_6h	HCC1395BL	FFPE	HiSeq	HiSeq4000	NEBNext Ultra II ( 200ng)	1524211818	1523752982	99.97	1516101932	99.498	81.664	53.6782	279.776	93.44	41.94	264
FFG_IL_T_1h	HCC1395	FFPE	HiSeq	HiSeq4000	NEBNext Ultra II ( 200ng)	2624805980	2622947802	99.929	2604551075	99.299	76.269	89.6296	321.882	92.93	39.73	277
FFG_IL_T_24h	HCC1395	FFPE	HiSeq	HiSeq4000	NEBNext Ultra II ( 200ng)	1721612052	1721231716	99.978	1710443429	99.373	84.679	59.4109	477.623	92.99	39.43	269
FFG_IL_T_2h	HCC1395	FFPE	HiSeq	HiSeq4000	NEBNext Ultra II ( 200ng)	1962242886	1961844318	99.98	1953044006	99.551	82.432	69.9944	319.985	92.88	39.61	265
FFG_IL_T_6h	HCC1395	FFPE	HiSeq	HiSeq4000	NEBNext Ultra II ( 200ng)	2943133326	2941257406	99.936	2918794880	99.236	75.065	100.415	608.821	93.06	40.19	306
FFG_GZ_N_1h-B	HCC1395BL	FFPE	HiSeq	HiSeq4000	NEBNext Ultra II ( 200ng)	2149948070	2149439522	99.976	2136427075	99.395	86.875	67.8413	319.696	93.54	40.12	247
FFG_GZ_N_1h-F	HCC1395BL	FFPE	HiSeq	HiSeq4000	NEBNext Ultra II ( 200ng)	2403027922	2401640844	99.942	2392089625	99.602	85.682	77.144	194.742	93.38	41.62	238
FFG_GZ_N_24h-B	HCC1395BL	FFPE	HiSeq	HiSeq4000	NEBNext Ultra II ( 200ng)	2460398476	2459792090	99.975	2448071395	99.524	85.201	78.0504	649.983	93.68	41.19	244
FFG_GZ_N_24h-C	HCC1395BL	FFPE	HiSeq	HiSeq4000	NEBNext Ultra II ( 200ng)	1761455916	1756523044	99.72	1746804745	99.447	84.754	54.7565	190.917	93.28	41.39	232
FFG_GZ_N_24h-F	HCC1395BL	FFPE	HiSeq	HiSeq4000	NEBNext Ultra II ( 200ng)	2113753208	2.11282e+09	99.956	2104899010	99.625	87.704	68.9314	250.143	93.44	40.72	227
FFG_GZ_N_2h-A	HCC1395BL	FFPE	HiSeq	HiSeq4000	NEBNext Ultra II ( 200ng)	3121263208	3109608214	99.627	3095791797	99.556	75.149	97.5125	620.278	93.71	41.61	242
FFG_GZ_N_2h-E	HCC1395BL	FFPE	HiSeq	HiSeq4000	NEBNext Ultra II ( 200ng)	1844864910	1842574250	99.876	1835180122	99.599	87.313	58.707	163.921	93.29	40.76	253
FFG_GZ_N_6h-A	HCC1395BL	FFPE	HiSeq	HiSeq4000	NEBNext Ultra II ( 200ng)	2348616522	2347656712	99.959	2336897178	99.542	85.56	74.84	552.081	93.66	41.44	249
FFG_GZ_N_6h-E	HCC1395BL	FFPE	HiSeq	HiSeq4000	NEBNext Ultra II ( 200ng)	2324253696	2322277434	99.915	2312897831	99.596	85.587	74.0233	270.781	93.48	41.11	248
FFG_GZ_T_1h-A	HCC1395	FFPE	HiSeq	HiSeq4000	NEBNext Ultra II ( 200ng)	2173073798	2172389654	99.969	2161992309	99.521	85.943	66.902	653.361	93.01	41.64	256
FFG_GZ_T_1h-B	HCC1395	FFPE	HiSeq	HiSeq4000	NEBNext Ultra II ( 200ng)	1631699638	1618249558	99.176	1610013338	99.491	82.366	51.0995	105.701	92.36	40.67	253
FFG_GZ_T_1h-E	HCC1395	FFPE	HiSeq	HiSeq4000	NEBNext Ultra II ( 200ng)	2441354752	2440848016	99.979	2431265220	99.607	86.428	78.5555	156.281	92.75	40.18	252
FFG_GZ_T_24h-B	HCC1395	FFPE	HiSeq	HiSeq4000	NEBNext Ultra II ( 200ng)	2517517314	2516534444	99.961	2506328630	99.594	84.679	80.0764	489.37	93.04	41.49	249
FFG_GZ_T_24h-F	HCC1395	FFPE	HiSeq	HiSeq4000	NEBNext Ultra II ( 200ng)	3096658362	3095956264	99.977	3082562699	99.567	84.294	98.7502	295.062	92.97	39.91	257
FFG_GZ_T_2h-A	HCC1395	FFPE	HiSeq	HiSeq4000	NEBNext Ultra II ( 200ng)	2281259460	2279880072	99.94	2265837473	99.384	82.69	71.8055	577.416	93.02	41.71	243
FFG_GZ_T_2h-B	HCC1395	FFPE	HiSeq	HiSeq4000	NEBNext Ultra II ( 200ng)	1844049210	1833063922	99.404	1823246662	99.464	80.781	59.037	146.982	92.69	41.32	242
FFG_GZ_T_6h-A	HCC1395	FFPE	HiSeq	HiSeq4000	NEBNext Ultra II ( 200ng)	2133526796	2132509862	99.952	2123023988	99.555	82.753	66.8876	556.683	93.01	41.58	246
FFG_GZ_T_6h-B	HCC1395	FFPE	HiSeq	HiSeq4000	NEBNext Ultra II ( 200ng)	2891641362	2879535806	99.581	2863935742	99.458	75.529	92.6446	245.108	92.93	40.97	236

### Sheet: 3_WES_Fresh_DNA_CrossSites
Sample ID	Sample	Biosample	Platform	Machine model	library prep protocol	Total Reads	Total Reads After Trimming	Percent Total Reads after Trimming	Total Mapped Reads	Percent Total Mapped Reads (Trimmed)	Percent Non-duplicated Reads (Mapped Trimmed)	Percent Reads Mapped On Target	Mean Coverage Inside Target (X)	Percent Coverage >= 30x	Percent GC	Median Insert Size
WES_IL_N_1	HCC1395BL	fresh cell	HiSeq	HiSeq 3000/4000	Agilent SureSelect Human All Exon v6 + UTRs	279588550	279131838	99.837	278802099	99.882	57.117	85.66	250.274	95.58	48.18	171
WES_IL_N_2	HCC1395BL	fresh cell	HiSeq	HiSeq 3000/4000	Agilent SureSelect Human All Exon v6 + UTRs	701443812	700345738	99.843	699269688	99.846	72.619	76.73	554.261	99.23	47.26	188
WES_IL_N_3	HCC1395BL	fresh cell	HiSeq	HiSeq 3000/4000	Agilent SureSelect Human All Exon v6 + UTRs	382848400	382210820	99.833	381421428	99.793	87.447	44.61	172.131	96.9	45.46	206
WES_EA_N_1	HCC1395BL	fresh cell	HiSeq	HiSeq 2500	Agilent SureSelect Human All Exon v6 + UTRs	176997814	175449424	99.125	175389529	99.966	71.882	86.94	164.53	92.23	50.28	161
WES_NCI_N_1	HCC1395BL	fresh cell	HiSeq	HiSeq 2500	Agilent SureSelect Human All Exon v6 + UTRs	114116530	114113400	99.997	113154465	99.16	96.585	69.07	83.0286	84.44	46.62	172
WES_LL_N_1	HCC1395BL	fresh cell	HiSeq	HiSeq4000	Agilent SureSelect Human All Exon v6 + UTRs	69810764	69803466	99.99	69388404	99.405	75.037	76.084	89.13	78.31	49.57	174
WES_NV_N_1	HCC1395BL	fresh cell	HiSeq	HiSeq 2500	Agilent SureSelect Human All Exon v6 + UTRs	397299120	397250484	99.988	394606858	99.335	78.657	73.67	317.131	98.8	44.06	272
WES_NV_N_2	HCC1395BL	fresh cell	HiSeq	HiSeq 2500	Agilent SureSelect Human All Exon v6 + UTRs	418058694	418034480	99.994	414260963	99.097	79.455	75.1	333.237	98.84	43.76	271
WES_NV_N_3	HCC1395BL	fresh cell	HiSeq	HiSeq 2500	Agilent SureSelect Human All Exon v6 + UTRs	375905406	375873310	99.991	373410296	99.345	79.999	74.65	306.615	98.7	43.98	274
WES_FD_N_1	HCC1395BL	fresh cell	HiSeq	HiSeq 3000/4000	Agilent SureSelect Human All Exon v6 + UTRs	68458296	68453794	99.993	68364347	99.869	77.262	73.85	62.3119	73.51	48.71	173
WES_FD_N_2	HCC1395BL	fresh cell	HiSeq	HiSeq 3000/4000	Agilent SureSelect Human All Exon v6 + UTRs	78054046	78049486	99.994	77947282	99.869	77.114	73.26	70.4958	78.41	48.25	176
WES_FD_N_3	HCC1395BL	fresh cell	HiSeq	HiSeq 3000/4000	Agilent SureSelect Human All Exon v6 + UTRs	80289374	80283552	99.993	80182548	99.874	75.278	72.98	71.857	78.52	48.83	169
WES_IL_T_1	HCC1395	fresh cell	HiSeq	HiSeq 3000/4000	Agilent SureSelect Human All Exon v6 + UTRs	247464114	247122814	99.862	246359571	99.691	57.069	82.19	214.33	95.16	47.46	171
WES_IL_T_2	HCC1395	fresh cell	HiSeq	HiSeq 3000/4000	Agilent SureSelect Human All Exon v6 + UTRs	776700452	775713612	99.873	774851468	99.889	84.678	75.54	613.497	99	47.69	191
WES_IL_T_3	HCC1395	fresh cell	HiSeq	HiSeq 3000/4000	Agilent SureSelect Human All Exon v6 + UTRs	342123218	341680540	99.871	341089266	99.827	82.452	69.44	246.451	97.37	45.92	208
WES_EA_T_1	HCC1395	fresh cell	HiSeq	HiSeq 2500	Agilent SureSelect Human All Exon v6 + UTRs	210071430	208191476	99.105	208119731	99.966	77.364	86.72	196.548	92.14	49.55	165
WES_NCI_T_1	HCC1395	fresh cell	HiSeq	HiSeq 2500	Agilent SureSelect Human All Exon v6 + UTRs	109097098	109094012	99.997	108356145	99.324	96.882	70.26	80.8046	80.35	47.02	171
WES_LL_T_1	HCC1395	fresh cell	HiSeq	HiSeq4000	Agilent SureSelect Human All Exon v6 + UTRs	53498898	53493162	99.989	53302502	99.644	74.531	58.4425	89.18	66.11	50.12	174
WES_NV_T_1	HCC1395	fresh cell	HiSeq	HiSeq 2500	Agilent SureSelect Human All Exon v6 + UTRs	380994344	380922176	99.981	378402248	99.338	78.756	73.91	307.392	98.3	44.57	261
WES_NV_T_2	HCC1395	fresh cell	HiSeq	HiSeq 2500	Agilent SureSelect Human All Exon v6 + UTRs	398077794	398060634	99.996	394293828	99.054	80.499	73.22	311.034	98.34	44.4	278
WES_NV_T_3	HCC1395	fresh cell	HiSeq	HiSeq 2500	Agilent SureSelect Human All Exon v6 + UTRs	386958118	386882840	99.981	384363231	99.349	81.699	73.86	309.548	98.3	44.52	274
WES_FD_T_1	HCC1395	fresh cell	HiSeq	HiSeq 3000/4000	Agilent SureSelect Human All Exon v6 + UTRs	72787240	72783222	99.994	72699310	99.885	77.543	74.4	66.5449	72.02	49.15	168
WES_FD_T_2	HCC1395	fresh cell	HiSeq	HiSeq 3000/4000	Agilent SureSelect Human All Exon v6 + UTRs	68338828	68334984	99.994	68153419	99.734	78.137	73.61	60.1511	68.41	48.87	172
WES_FD_T_3	HCC1395	fresh cell	HiSeq	HiSeq 3000/4000	Agilent SureSelect Human All Exon v6 + UTRs	68729270	68724882	99.994	68625572	99.855	78.8	72.85	61.1607	69.1	48.97	172

### Sheet: 4_WES_FFPE
Sample ID	Sample	Biosample	Platform	Machine model	library Protocol	Total Reads (PF)	Total Reads After Trimming	Percent Total Reads after Trimming	Total Mapped Reads (Trimmed)	Percent Total Mapped Reads (Trimmed)	Percent Non-duplicated Reads (Mapped Trimmed)	Percent Reads Mapped On Target	Effect Mean Coverage Inside Target (X)	Percent Coverage >= 30x	Percent GC	Median Insert Size
FFX_GZ_T_1h_1	HCC1395	FFPE	HiSeq	HiSeq4000	Agilent SureSelect Human All Exon v6 + UTRs	72688712	72595030	99.871	72386458	99.713	87.946	89.23	71.4648	48.9	58.17	174
FFX_GZ_T_1h_3	HCC1395	FFPE	HiSeq	HiSeq4000	Agilent SureSelect Human All Exon v6 + UTRs	104142794	103976012	99.84	103701635	99.736	86.352	83.89	96.2415	63.55	53.83	173
FFX_GZ_T_6h_3	HCC1395	FFPE	HiSeq	HiSeq4000	Agilent SureSelect Human All Exon v6 + UTRs	83420206	83313508	99.872	83083057	99.723	86.725	85.97	78.8204	60.58	53.86	173
FFX_GZ_T_24h_1	HCC1395	FFPE	HiSeq	HiSeq4000	Agilent SureSelect Human All Exon v6 + UTRs	126758774	126608628	99.882	126157724	99.644	86.249	88.59	122.275	62.15	57.67	178
FFX_GZ_T_24h_2	HCC1395	FFPE	HiSeq	HiSeq4000	Agilent SureSelect Human All Exon v6 + UTRs	80904232	80702760	99.751	80484694	99.73	85.482	86.8	77.5797	59.77	54.75	177
FFX_IL_T_1h_1	HCC1395	FFPE	HiSeq	HiSeq4000	Agilent SureSelect Human All Exon v6 + UTRs	608995390	608349240	99.894	607607604	99.878	46.301	83.67	569.212	98.64	44.05	191
FFX_IL_T_2h_1	HCC1395	FFPE	HiSeq	HiSeq4000	Agilent SureSelect Human All Exon v6 + UTRs	778975090	777139604	99.764	775811184	99.829	33.225	76.22	685.372	94.16	42.82	147
FFX_IL_T_6h_1	HCC1395	FFPE	HiSeq	HiSeq4000	Agilent SureSelect Human All Exon v6 + UTRs	419922488	417286480	99.372	416806114	99.885	65.037	68.94	309.829	97.25	44.21	204
FFX_IL_T_24h_1	HCC1395	FFPE	HiSeq	HiSeq4000	Agilent SureSelect Human All Exon v6 + UTRs	878303836	872276568	99.314	871782275	99.943	47.676	64.61	644.497	97.19	44	168
FFX_GZ_N_1h_1	HCC1395BL	FFPE	HiSeq	HiSeq4000	Agilent SureSelect Human All Exon v6 + UTRs	110247342	109510666	99.332	109202128	99.718	85.606	87.3	105.054	64.8	53.89	178
FFX_GZ_N_2h_3	HCC1395BL	FFPE	HiSeq	HiSeq4000	Agilent SureSelect Human All Exon v6 + UTRs	97716616	97226646	99.499	96965642	99.732	87.492	87.88	94.3062	64.46	54.31	174
FFX_GZ_N_6h_1	HCC1395BL	FFPE	HiSeq	HiSeq4000	Agilent SureSelect Human All Exon v6 + UTRs	96772432	95979612	99.181	95684076	99.692	85.747	88.64	91.8773	60.93	57.13	172
FFX_GZ_N_24h_1	HCC1395BL	FFPE	HiSeq	HiSeq4000	Agilent SureSelect Human All Exon v6 + UTRs	90151054	90056824	99.895	89810047	99.726	87.246	87.86	87.6045	59.81	57.1	173
FFX_IL_N_1h_2	HCC1395BL	FFPE	HiSeq	HiSeq4000	Agilent SureSelect Human All Exon v6 + UTRs	963476124	959914384	99.63	957187812	99.716	50.496	73.14	774.766	99.48	46.59	194
FFX_IL_N_2h_2	HCC1395BL	FFPE	HiSeq	HiSeq4000	Agilent SureSelect Human All Exon v6 + UTRs	535913728	533170624	99.488	532149369	99.808	23.8	75.59	433.686	97.42	55.67	202
FFX_IL_N_6h_2	HCC1395BL	FFPE	HiSeq	HiSeq4000	Agilent SureSelect Human All Exon v6 + UTRs	1386577130	1382604794	99.714	1375292872	99.471	22.694	69.6	1057.69	99.56	46.66	186
FFX_IL_N_24h_2	HCC1395BL	FFPE	HiSeq	HiSeq4000	Agilent SureSelect Human All Exon v6 + UTRs	1041349526	1040887252	99.956	1039335968	99.851	25.821	81.78	942.408	99.52	44.65	206

### Sheet: 5_WGS_Library_Prep
Sample ID	Sample	Biosample	Platform	Machine model	library prep protocol (Input amount)	Total Reads	Total Reads After Trimming	Percent Total Reads after Trimming	Total Mapped Reads	Percent Total Mapped Reads (Trimmed)	Percent Non-duplicated Reads	Mean Coverage Depth	Mean Coverage Depth SD	Percent of Coverage >= 5X	Percent GC	Median Insert Size
LBP_LL_T_1ng	HCC1395	Fresh cells	HiSeq	HiSeq 4000	TruSeq-Nano (1ng)	926143044	892177246	96.333	887751031	99.504	17.431	32.3068	128.385	88.22	40.29	411
LBP_LL_T_10ng	HCC1395	Fresh cells	HiSeq	HiSeq 4000	TruSeq-Nano (10ng)	860252576	858792572	99.83	855051115	99.564	57.193	31.7718	126.679	92.37	40.36	382
LBP_LL_T_100ng	HCC1395	Fresh cells	HiSeq	HiSeq 4000	TruSeq-Nano (100ng)	840067566	834660190	99.356	830420093	99.492	83.447	30.7349	127.655	92.56	40.28	384
LBP_LL_T_250ng	HCC1395	Fresh cells	HiSeq	HiSeq 4000	TruSeq-PCR-free(250ng)	875539968	874446850	99.875	868831019	99.358	78.538	33.5346	135.995	92.65	40.19	367
LBP_LL_N_1ng	HCC1395BL	Fresh cells	HiSeq	HiSeq 4000	TruSeq-Nano (1ng)	863716968	857386678	99.267	852997339	99.488	26.39	31.5977	169.314	92.25	40.14	382
LBP_LL_N_10ng	HCC1395BL	Fresh cells	HiSeq	HiSeq 4000	TruSeq-Nano (10ng)	854239270	835851330	97.847	831617019	99.493	72.274	30.3837	158.037	93.36	40.19	399
LBP_LL_N_100ng	HCC1395BL	Fresh cells	HiSeq	HiSeq 4000	TruSeq-Nano (100ng)	1230957576	1227609086	99.728	1221602690	99.511	76.549	44.7473	237.36	93.56	40.05	405
LBP_LL_N_250ng	HCC1395BL	Fresh cells	HiSeq	HiSeq 4000	TruSeq-PCR-free(250ng)	842036782	840807462	99.854	835177981	99.33	81	31.6817	177.056	93.4	40.01	371
LBP_HS_N_100ng_1	HCC1395BL	Fresh cells	HiSeq	HiSeq 4000	Nextera flex (100ng)	1582185218	1581324668	99.946	1575553437	99.635	87.635	51.9841	291.582	93.63	40.69	371
LBP_HS_N_10ng_1	HCC1395BL	Fresh cells	HiSeq	HiSeq 4000	Nextera flex (10ng)	2.05728e+09	2.05495e+09	99.887	2047669492	99.646	82.948	70.2041	325.31	93.67	40.36	328
LBP_HS_N_1ng_1	HCC1395BL	Fresh cells	HiSeq	HiSeq 4000	Nextera flex (1ng)	1431611946	1428647758	99.793	1424363120	99.7	74.362	48.0233	257.733	93.6	40.65	307
LBP_HS_T_100ng_1	HCC1395	Fresh cells	HiSeq	HiSeq 4000	Nextera flex (100ng)	1723259958	1722198188	99.938	1716524152	99.671	84.087	57.7921	238.846	92.97	40.99	364
LBP_HS_T_10ng_1	HCC1395	Fresh cells	HiSeq	HiSeq 4000	Nextera flex (10ng)	2083680112	2082045850	99.922	2076564864	99.737	79.182	72.3508	303.135	93.01	40.64	336
LBP_HS_T_1ng_1	HCC1395	Fresh cells	HiSeq	HiSeq 4000	Nextera flex (1ng)	1794810974	1792451636	99.869	1788984708	99.807	52.231	63.4574	259.021	92.97	40.91	341

### Sheet: 6_WGS_Mixture_DNA
Sample ID	Sample(Mix ratio)	Biosample	Platform	Machine model	library Protocol(Iinput amount)	Total Reads	Total Reads After Trimming	Percent Total Reads after Trimming	Total Mapped Reads	Percent Total Mapped Reads (Trimmed)	Percent Non-duplicated Reads	Mean Coverage Depth	Mean Coverage Depth SD	Percent of Coverage >= 5X	Percent GC	Median Insert Size
SPP_GT_0-1_1	HCC1395:HCC1395BL (0:1)	Fresh cells	HiSeq	HiSeq 4000	TruSeq DNA PCR Free (1000ng)	3076097436	3076097436	98.589	3066844772	99.699	82.96	115.011	657.377	93.72	39.97	380
SPP_GT_0-1_2	HCC1395:HCC1395BL (0:1)	Fresh cells	HiSeq	HiSeq 4000	TruSeq DNA PCR Free (1000ng)	3001832062	3001832062	99.861	2993554635	99.724	86.076	111.98	627.758	93.72	39.98	391
SPP_GT_0-1_3	HCC1395:HCC1395BL (0:1)	Fresh cells	HiSeq	HiSeq 4000	TruSeq DNA PCR Free (1000ng)	2903255740	2903255740	99.898	2893798551	99.674	86.65	105.082	586.84	93.72	39.89	378
SPP_GT_1-0_1	HCC1395:HCC1395BL (1:0)	Fresh cells	HiSeq	HiSeq 4000	TruSeq DNA PCR Free (1000ng)	3077848110	3077848110	98.87	3069341612	99.724	76.412	117.867	475.336	93.08	40.2	368
SPP_GT_1-0_2	HCC1395:HCC1395BL (1:0)	Fresh cells	HiSeq	HiSeq 4000	TruSeq DNA PCR Free (1000ng)	3090006648	3090006648	99.926	3082407730	99.754	83.455	115.715	476.182	93.08	40.21	370
SPP_GT_1-0_3	HCC1395:HCC1395BL (1:0)	Fresh cells	HiSeq	HiSeq 4000	TruSeq DNA PCR Free (1000ng)	2962991404	2962991404	99.877	2954244873	99.705	87.762	107.513	448.862	93.08	40.13	376
SPP_GT_1-1_1	HCC1395:HCC1395BL (1:1)	Fresh cells	HiSeq	HiSeq 4000	TruSeq DNA PCR Free (1000ng)	3055617586	3055617586	99.606	3046293478	99.695	79.918	114.224	538.547	93.76	39.98	379
SPP_GT_1-1_2	HCC1395:HCC1395BL (1:1)	Fresh cells	HiSeq	HiSeq 4000	TruSeq DNA PCR Free (1000ng)	2972612956	2972612956	99.95	2963334376	99.688	78.437	107.752	532.646	93.76	39.78	383
SPP_GT_1-1_3	HCC1395:HCC1395BL (1:1)	Fresh cells	HiSeq	HiSeq 4000	TruSeq DNA PCR Free (1000ng)	3070633366	3070633366	99.972	3058122892	99.593	89.723	106.936	493.897	93.77	40.28	396
SPP_GT_1-4_1	HCC1395:HCC1395BL (1:4)	Fresh cells	HiSeq	HiSeq 4000	TruSeq DNA PCR Free (1000ng)	3031054048	3031054048	97.471	3018769715	99.595	74.405	114.902	609.888	93.75	39.96	369
SPP_GT_1-4_2	HCC1395:HCC1395BL (1:4)	Fresh cells	HiSeq	HiSeq 4000	TruSeq DNA PCR Free (1000ng)	2984886368	2984886368	99.902	2974891252	99.665	86.542	107.908	574.839	93.75	39.96	395
SPP_GT_1-4_3	HCC1395:HCC1395BL (1:4)	Fresh cells	HiSeq	HiSeq 4000	TruSeq DNA PCR Free (1000ng)	3076330144	3076330144	98.482	3065365108	99.644	70.754	111.857	576.751	93.76	40.08	392
SPP_GT_1-9_1	HCC1395:HCC1395BL (1:9)	Fresh cells	HiSeq	HiSeq 4000	TruSeq DNA PCR Free (1000ng)	3169041440	3169041440	98.881	3160284662	99.724	65.841	117.56	662.368	93.75	39.9	383
SPP_GT_1-9_2	HCC1395:HCC1395BL (1:9)	Fresh cells	HiSeq	HiSeq 4000	TruSeq DNA PCR Free (1000ng)	3001203286	3001203286	99.937	2993060766	99.729	84.949	109.121	605.505	93.75	39.86	384
SPP_GT_1-9_3	HCC1395:HCC1395BL (1:9)	Fresh cells	HiSeq	HiSeq 4000	TruSeq DNA PCR Free (1000ng)	3142707394	3142707394	99.238	3133546333	99.708	68.454	114.008	626.562	93.76	39.91	389
SPP_GT_1-19_1	HCC1395:HCC1395BL (1:19)	Fresh cells	HiSeq	HiSeq 4000	TruSeq DNA PCR Free (1000ng)	3113584442	3113584442	98.259	3104340674	99.703	63.035	115.383	663.922	93.74	39.8	381
SPP_GT_1-19_2	HCC1395:HCC1395BL (1:19)	Fresh cells	HiSeq	HiSeq 4000	TruSeq DNA PCR Free (1000ng)	2927043064	2927043064	99.914	2917934331	99.689	88.458	107.773	594.367	93.74	39.92	395
SPP_GT_1-19_3	HCC1395:HCC1395BL (1:19)	Fresh cells	HiSeq	HiSeq 4000	TruSeq DNA PCR Free (1000ng)	3044009076	3044009076	99.914	3033242220	99.646	90.583	109.054	579.211	93.75	40.15	397
SPP_GT_3-1_1	HCC1395:HCC1395BL (3:1)	Fresh cells	HiSeq	HiSeq 4000	TruSeq DNA PCR Free (1000ng)	3065804606	3065804606	99.488	3056714849	99.704	79.33	117.324	509.207	93.75	40.11	363
SPP_GT_3-1_2	HCC1395:HCC1395BL (3:1)	Fresh cells	HiSeq	HiSeq 4000	TruSeq DNA PCR Free (1000ng)	3052239564	3052239564	99.973	3042838917	99.692	66.066	112.678	523.125	93.75	39.79	376
SPP_GT_3-1_3	HCC1395:HCC1395BL (3:1)	Fresh cells	HiSeq	HiSeq 4000	TruSeq DNA PCR Free (1000ng)	2975199024	2975199024	99.889	2966022353	99.692	86.398	107.995	481.408	93.75	40.04	375

### Sheet: 7_10xChromium_WGS
Sample ID	Sample	Biosample	Platform	Machine model	library Protocol (Input amount)	Total Reads	Total Mapped Reads	molecule length mean (Kb)	%mapped reads	mean depth	zero coverage	% pcr duplication	large sv calls	short deletion calls	longest phase block (Mb)	n50 phase block (Mb)
CHR_IL_T_1	HCC1395	Fresh cells	HiSeq	HiSeq 3000/4000	10X Chromium Genome Library preparation v2 (1250ng)	2212061014	2.09285e+09	72	94.6109	92	1.42	8.31564	336	4033	32	0.9
CHR_IL_T_2	HCC1395	Fresh cells	HiSeq	HiSeq 3000/4000	10X Chromium Genome Library preparation v2 (1250ng)	2266945480	2.14792e+09	76	94.7494	94	1.41	7.03395	338	4257	31.9	0.9
CHR_IL_T_3	HCC1395	Fresh cells	HiSeq	HiSeq 3000/4000	10X Chromium Genome Library preparation v2 (1250ng)	2329482706	2.22602e+09	77	95.5586	99	1.4	6.44299	330	4626	26.7	0.8
CHR_NCI_T_1	HCC1395	Fresh cells	HiSeq	HiSeq 3000/4000	10X Chromium Genome Library preparation v2 (1250ng)	1406971948	1.3664e+09	54	97.1163	61	1.53	5.83549	304	4438	14.9	1.2
CHR_EA_T_1	HCC1395	Fresh cells	HiSeq	HiSeq X10	10X Chromium Genome Library preparation v2 (1250ng)	1321617070	1.27952e+09	67	96.8144	57	1.4	11.8683	295	5267	16.9	0.6
CHR_FD_T_1	HCC1395	Fresh cells	HiSeq	HiSeq X10	10X Chromium Genome Library preparation v2 (1250ng)	1.06447e+09	1.01582e+09	64	95.4301	45	1.45	5.633	266	4439	17.5	0.7
CHR_FD_T_2	HCC1395	Fresh cells	HiSeq	HiSeq X10	10X Chromium Genome Library preparation v2 (1250ng)	1070778002	1.02717e+09	66	95.9277	45	1.45	4.36969	265	4313	15.2	0.7
CHR_FD_T_3	HCC1395	Fresh cells	HiSeq	HiSeq X10	10X Chromium Genome Library preparation v2 (1250ng)	1070863374	1.02078e+09	66	95.3231	45	1.5	7.0955	258	4382	18.4	0.8
CHR_NV_T_1	HCC1395	Fresh cells	HiSeq	HiSeq 4000	10X Chromium Genome Library preparation v2 (1250ng)	2763309906	2.68653e+09	67.598	97.2213	119.24	1.44255	12.0528	353	3863	22.8526	0.658001
CHR_NV_T_2	HCC1395	Fresh cells	HiSeq	HiSeq 4000	10X Chromium Genome Library preparation v2 (1250ng)	2604341620	2.52977e+09	62.768	97.1365	112.874	1.43077	14.5213	354	3705	17.5703	0.623874
CHR_NV_T_3	HCC1395	Fresh cells	HiSeq	HiSeq 4000	10X Chromium Genome Library preparation v2 (1250ng)	2614247622	2.54604e+09	61.83	97.3909	113.895	1.43319	13.229	350	3701	19.9963	0.604769
CHR_IL_N_1	HCC1395BL	Fresh cells	HiSeq	HiSeq 3000/4000	10X Chromium Genome Library preparation v2 (1250ng)	2.13475e+09	2.02543e+09	70	94.8792	90	0.82	7.50338	25	3507	33.6	7.5
CHR_IL_N_2	HCC1395BL	Fresh cells	HiSeq	HiSeq 3000/4000	10X Chromium Genome Library preparation v2 (1250ng)	2202527584	2.10763e+09	72	95.6916	93	0.82	7.16205	23	3532	30.3	6.7
CHR_IL_N_3	HCC1395BL	Fresh cells	HiSeq	HiSeq 3000/4000	10X Chromium Genome Library preparation v2 (1250ng)	2380468964	2.27981e+09	70	95.7714	101	0.81	6.97755	24	3460	24.4	7
CHR_NCI_N_1	HCC1395BL	Fresh cells	HiSeq	HiSeq 3000/4000	10X Chromium Genome Library preparation v2 (1250ng)	1420063110	1.38315e+09	66	97.4007	62	0.9	6.79123	24	3751	19.8	4.5
CHR_EA_N_1	HCC1395BL	Fresh cells	HiSeq	HiSeq X10	10X Chromium Genome Library preparation v2 (1250ng)	1204338932	1.15747e+09	67	96.1082	52	0.87	10.7003	21	4717	19.3	4.4
CHR_FD_N_1	HCC1395BL	Fresh cells	HiSeq	HiSeq X10	10X Chromium Genome Library preparation v2 (1250ng)	1079294448	1.04744e+09	63	97.0482	46	0.91	5.02393	24	3824	27.8	3.8
CHR_FD_N_2	HCC1395BL	Fresh cells	HiSeq	HiSeq X10	10X Chromium Genome Library preparation v2 (1250ng)	1074129460	1.0379e+09	63	96.6268	46	0.92	4.4683	20	3827	18.4	3.9
CHR_FD_N_3	HCC1395BL	Fresh cells	HiSeq	HiSeq X10	10X Chromium Genome Library preparation v2 (1250ng)	1.06903e+09	1.02615e+09	61	95.988	45	0.79	4.65493	20	3994	15.7	3.3
CHR_NV_N_1	HCC1395BL	Fresh cells	HiSeq	HiSeq 4000	10X Chromium Genome Library preparation v2 (1250ng)	2745515070	2.67392e+09	61.23	97.3922	119.139	0.834411	10.7203	85	3063	25.4244	4.71138
CHR_NV_N_2	HCC1395BL	Fresh cells	HiSeq	HiSeq 4000	10X Chromium Genome Library preparation v2 (1250ng)	2610495528	2.54281e+09	55.451	97.407	113.771	0.830412	14.1835	93	3165	30.0241	4.24639
CHR_NV_N_3	HCC1395BL	Fresh cells	HiSeq	HiSeq 4000	10X Chromium Genome Library preparation v2 (1250ng)	2614793942	2.53815e+09	56.519	97.0688	113.125	0.833486	12.2531	93	3181	30.3437	4.42225

### Sheet: 8_PacBio_WGS
Sample ID	Sample	Biosample	Platform	Machine model	library Protocol (Input amount	Total Reads	Total Bases (Bps)	Total Mapped Reads	Percent Total Mapped Reads	Percent of PCR duplidate(mapped reads)	Mean Coverage Depth	Mean Coverage Depth SD	Percent of Coverage >= 5X	Percent GC	Median Read Lengh	Raw Coverage
PBO_Normal	HCC1395BL	Fresh cells	PacBio_Sequel	PacBio_Sequel II	Preparing >30 kbp SMRTbell Libraries Using Megarupter Shearing and Blue Pippin Size-Selection for PacBio RS II and Sequel Systems	21935561	131842758047	16759622	76.4	2.46	44.17	33.25	92.29	41.14	8050	43.9476
PBO_Tumor	HCC1395	Fresh cells	PacBio_Sequel	PacBio_Sequel II	Preparing >30 kbp SMRTbell Libraries Using Megarupter Shearing and Blue Pippin Size-Selection for PacBio RS II and Sequel Systems	18835934	116009882995	16273225	86.39	2.58	38.95	47.35	91.62	41.57	8050	38.67

### Sheet: 9_AmpliSeq_QC
Sample ID	Sample	Biosample	Platform	Machine model	library Protocol (Input amount)	Total Reads	Percent Total Reads after Trimming	Total Mapped Reads (Trimmed)	Percent Total Mapped Reads (Trimmed)	Percent Non-duplicated Reads (Mapped Trimmed)	Percent Reads Mapped On Target	Mean Coverage Inside Target (X)	Percent Coverage >= 30x	Percent GC	Median Insert Size
AMS_AB_N_1	HCC1395BL	Fresh cells	MiSeq	MiSeq	AmpliSeq	7569042	99.95	7548971	99.79	4.68	67.55	1173.88	98.61	41.66	191
AMS_AB_N_2	HCC1395BL	Fresh cells	MiSeq	MiSeq	AmpliSeq	6801804	99.97	6783534	99.76	4.45	66.44	1049.06	98.52	41.02	196
AMS_AB_N_3	HCC1395BL	Fresh cells	MiSeq	MiSeq	AmpliSeq	7335112	99.97	7316766	99.78	4.38	67.42	1155.25	98.52	40.95	196
AMS_AB_T_1	HCC1395	Fresh cells	MiSeq	MiSeq	AmpliSeq	8245680	99.96	8225203	99.79	4.34	66.1	1277.06	96.69	41.35	196
AMS_AB_T_2	HCC1395	Fresh cells	MiSeq	MiSeq	AmpliSeq	8011520	99.96	7989728	99.77	4.38	65.63	1238.92	96.71	41.46	196
AMS_AB_T_3	HCC1395	Fresh cells	MiSeq	MiSeq	AmpliSeq	9163270	99.96	9141920	99.81	4.33	65.89	1430.02	96.8	41.28	196

### Sheet: 10_10x_SingleCell_CNV_summary
Sample	total num reads	percent bases R1 Q30	percent bases R2 Q30	correct bc rate	percent non cell barcode	shortest primary contig	percent mappable bins	num cells	total num reads in cells	total num mapped dedup reads in cells	median percent mapped duplicates per cell	mean mapped dedup reads per cell	median effective reads per 1Mbp	median unmapped frac	mean ploidy p25	mean ploidy p50	mean ploidy p75	raw mapd p25	raw mapd p50	raw mapd p75	normalized mapd p25	normalized mapd p50	normalized mapd p75	normalized dimapd p25	normalized dimapd p50	normalized dimapd p75	raw dimapd p25	raw dimapd p50	raw dimapd p75	percent noisy cells	median est cnv resolution mb
TGEN_T1	1260880054	0.935866	0.84779	0.872531	0.035722	46709983	0.903486	1465	1060857656	870930774	0.0513449	594492	188	0.0322279	2.71181	2.75222	2.79193	0.124997	0.138136	0.156673	0.124997	0.138136	0.156673	0.903676	0.926667	0.950822	0.903676	0.926667	0.950822	0.083959	1.46802
TGEN_N1	1308946506	0.948572	0.865002	0.865869	0.0564601	46709983	0.903441	983	1069386312	817062608	0.124794	831193	255	0.0208084	1.89379	1.90302	1.92505	0.115093	0.131833	0.154033	0.115093	0.131833	0.154033	0.929514	0.962904	1.03623	0.929514	0.962904	1.03623	0.263479	1.28394
